# First molecular phylogeny of the freshwater planarian genus *Girardia* (Platyelminthes, Tricladida) unveils hidden taxonomic diversity and initiates resolution of its historical biogeography

**DOI:** 10.1101/2022.07.19.500599

**Authors:** Lisandra Benítez-Álvarez, Ronald Sluys, Ana María Leal Zanchet, Laia Leria, Marta Riutort

**Affiliations:** Departament de Genètica, Microbiologia i Estadística and Institut de Recerca de la Biodiversitat (IRBio), Universitat de Barcelona, Avinguda Diagonal 643, 08028, Barcelona, Catalonia, Spain; Naturalis Biodiversity Center, P. O. Box 9517, 2300 RA Leiden, The Netherlands; Instituto de Pesquisas de Planárias and Programa de Pós-Graduacão em Biologia, Universidade do Vale do Rio dos Sinos (UNISINOS), 93022-750 São Leopoldo, Rio Grande do Sul, Brazil

**Keywords:** *Girardia*, evolutionary relationships, historical biogeography, hypogean diversity, introduced species, taxonomy, Tricladida, new species

## Abstract

The genus *Girardia* (Platyhelminthes: Tricladida) comprises several species of which some have spread from their original areas of distribution in the Americas to other parts of the globe. Due to great anatomical similarities between species, morphology-based phylogenetic analyses struggled to resolve the affinities between species and species-groups. This problem is exacerbated by the fact that populations of *Girardia* may show only asexual reproduction by fissiparity and, thus, do not exhibit a copulatory apparatus, which hampers taxonomic identification and extraction of phylogenetic characters. In the present work this problem has been resolved by constructing a molecular phylogeny of the genus. Although our samples do not include representatives of all known species, they cover a large part of the original distributional range of the genus *Girardia*. Our phylogenetic results suggest the presence of two main clades, which are genetically and karyologically highly differentiated. North and South American nominal *G. tigrina* actually constitute two sibling species that are not even closely related. The South American form is here described as a new species. The phylogenetic tree brings to light that *Girardia* arose on the South American portion of Gondwanaland, from which it, subsequently, dispersed to the Nearctic Region, probably more than once.
