## Supplementary tables S1 an S2 for "First molecular phylogeny of the freshwater planarian genus *Girardia* (Platyelminthes, Tricladida) unveils hidden taxonomic diversity and initiates resolution of its historical biogeography"

### Sheet: Table S1
Table S1. Samples included in this study, geographical coordinates, collectors and identification method. The asterisk indicates approximated coordinates based on sampling locality description.
Sample ID	Locality	Taxonomic Identification	Geographic Coordinates		Estimated coordinates	Collection Date	Collector	Identification by
			Latitude	Longitude
MR0084	France, River Lez	Girardia sp.	43.6841	3.8605		2011-09-28	Laia Leria	External morphology
86	France, River Laderge	Girardia sp.	43.7295	3.32137		2011-09-29	Laia Leria	External morphology
87	France, Lunaç	Girardia sp.	43.7082	3.1955		2011-09-29	Laia Leria	External morphology
109	Spain, Catalonia, St. Llorenç de la Muga, River Muga	Girardia sp.	42.32	2.79056		2012-11-18	Marta Riutort	External morphology
116	Spain, Catalonia, Riba-roja d'Ebre, River Ebro	Girardia sp.	41.2415	0.436518		2014-10-12	Agustí Munté	External morphology
125	Brazil, Rio Grande do Sul, Constantina	G. schubarti	-27.7347	-52.9922	*	1998-05-05	Ana Leal-Zanchet	External & Internal morphology
126	Brazil, Rio Grande do Sul, Constantina	G. schubarti	-27.7347	-52.9922	*	1998-05-05	Ana Leal-Zanchet	External & Internal morphology
127	Brazil, Rio Grande do Sul, São Leopoldo	Girardia sp.	-29.7583	-51.1534	*	1998-05-05	Ana Leal-Zanchet	External & Internal morphology
131	Brazil, Rio Grande do Sul, São Sebastião de Caí	G. biapertura	-29.588	-51.3831	*	2003-12-04	Ana Leal-Zanchet	External & Internal morphology
132	Brazil, Rio Grande do Sul, Gramado	G. tigrina	-29.394	-50.877	*	2004-10-12	Ana Leal-Zanchet	External & Internal morphology
133	Brazil, Rio Grande do Sul, São Leopoldo	G. tigrina	-29.7602	-51.1354	*	2004-10-13	Ana Leal-Zanchet	External & Internal morphology
134	Brazil, Rio Grande do Sul, Salvador do Sul	G. tigrina	-29.4504	-51.508	*	2002-11-02	Ana Leal-Zanchet	External & Internal morphology
135	France, Gorges de l'Ardeche	Girardia sp.	44.3371	4.48161	*	2006-08-10	Marta Riutort	External morphology
137	France, Ispagnac	Girardia sp.	44.3709	3.53961	*	2006-08-13	Marta Riutort	External morphology
138	Spain, Catalonia, Girona, Orfes, River Fluvià	Girardia sp.	42.1722	2.8704	*	2006-09-09	Marta Riutort	External morphology
139	Spain, Menorca, Algendar	Girardia sp.	39.9662	3.96616	*	2006-09-02	Sam Pons	External morphology
140	Italy, Sardinia, R.Fungarone, Putifigari	Girardia sp.	40.556	8.46872	*	2006-11-01	Maria Pala	External morphology
143	Italy, Toscana, Torr.Vincio	Girardia sp.	43.9489	10.8377	*	2006-11-01	Maria Pala	External morphology
247	Spain, Pontevedra, Gondomar	Girardia sp.	42.1123	-8.76287		2011-10-09	Laia Leria	External morphology
248	Spain, Cuenca, Reíllo	Girardia sp.	39.9072	-1.85132		2012-01-22	Laia Leria	External morphology
250	Portugal, Cheleiros	Girardia sp.	38.8884	-9.3299		2013-11-05	Laia Leria	External morphology
252	France, Issalès	Girardia sp.	43.5105	2.39298		2013-03-24	Laia Leria	External morphology
253	Spain, Salamanca, Ciudad Rodrigo	Girardia sp.	40.5805	-6.51324		2013-03-06	Laia Leria	External morphology
260	Brazil, Rio Grande do Sul, São Jose do Norte	Girardia sp.	-31.7411	-51.6275		2013-01-21	João Braccini	External morphology
261	Brazil, São Paulo, Iporanga (cave)	Girardia aff. Arenicola**	-24.5877	-48.5929	*	2012-12-20	Rodrigo Ferreira	External morphology
262	Brazil, Mato Grosso do Sul, Bodoquena (cave)	G. multidiverticulata	-20.5352	-56.7154	*	2011-07-01	Lívia Medeiros	External & Internal morphology
263	Brazil, Rio Grande do Sul, São Jose do Norte	Girardia sp.	-31.6837	-51.5721		2013-01-21	João Braccini	External morphology
269	Brazil, Rio Grande do Sul, Constantina	Girardia sp.	-27.6758	-53.0319	*	1998-05-05	Ana Leal-Zanchet	External morphology
270	USA, Baltimore	Girardia sp.	39.2858	-76.6113	*	2015-04-24	?	External morphology
295	Chile, Los Lagos, Huinay Research Station	Girardia sp.	-42.3773	-72.413		2014-12-05	Ignacio Ribera	External morphology
296	Chile, Los Lagos, Huinay Research Station	Girardia sp.	-42.3736	-72.4137		2014-12-06	Ignacio Ribera	External morphology
297	Chile, Los Lagos, Huinay Research Station	Girardia sp.	-42.372	-72.4092		2014-12-06	Ignacio Ribera	External morphology
298	Chile, Pumalin Park	Girardia sp.	-42.3615	-72.4042		2014-12-09	Ignacio Ribera	External morphology
299	Chile, Los Lagos, Peninsula Huequi	Girardia sp.	-42.4592	-72.453		2014-12-13	Ignacio Ribera	External morphology
300	Chile, Los Lagos, Port Montt	Girardia sp.	-41.3836	-73.0654		2014-12-17	Ignacio Ribera	External morphology
308	France, Montpellier	Girardia sp.	43.6072	3.95505	*	2015-01-01	Emili Saló	External morphology
325	Brazil, Mato Grosso do Sul, Bonito (cave)	G. multidiverticulata	-21.1296	-56.4975	*	2012-07-01	Lívia Medeiros	External & Internal morphology
327	USA, Michigan, Ann Arbor	Girardia sp.	42.3186	-83.7296		2012-11-17	Eduard Solà Vázquez	External morphology
336	Brazil, Rio Grande do Sul, Severiano de Almeida	G. anderlani	-27.6544	-52.799	*	1997-02-28	Dioneia Vara	External & Internal morphology
337	Brazil, Mato Grosso do Sul, Bodoquena (cave)	G. multidiverticulata	-20.5385	-56.7092	*	2011-07-01	Lívia Medeiros	External & Internal morphology
338	Brazil, Mato Grosso do Sul, Bodoquena (cave)	G. multidiverticulata	-20.5364	-56.7093	*	2011-07-01	Lívia Medeiros	External & Internal morphology
373	Spain, Catalonia, Riera de Mura	Girardia sp.	41.727	1.91066	*	2015-09-19	Eduardo Mateos Frías	External morphology
377	Spain, Catalonia, Girona, Fluvià, Vilert	Girardia sp.	42.1744	2.82369		2015-10-10	Oleguer Castillo Oliver	External morphology
383	Hawaii, Upper Manoa	Girardia sp.	21.2888	-157.816	*	2012-12-26	Cory Yap	External morphology
384	Hawaii, Middle Manoa	Girardia sp.	21.2848	-157.821	*	2012-12-26	Cory Yap	External morphology
399	Brazil, Rio Grande do Sul, Maquine	Girardia sp.	-29.6285	-50.2317	*	2014-04-04	Silvana Amaral	External morphology
401	Brazil, Mato Grosso, Chapada Guimaraes (cave)	Girardia sp.	-15.4768	-55.7643	*	2016-03-05	Lindsey Hellmann	External morphology
402	Brazil, Santa Catarina, Chapeco	Girardia sp.	-27.2076	-52.7737	*	2014-11-22	Ilana Rossi	External morphology
403	Brazil, Rio Grande do Sul, São Leopoldo	G. tigrina	-29.7562	-51.1429	*	2016-03-02	Silvana Amaral	External morphology
466	USA, Carolina Enterprisea	G. dorotocephala	?	?	*	2016-05-30	Lisandra Benítez Álvarez	Carolina Enterprise
467	USA, Carolina Enterprisea	Girardia sp.	?	?	*	2016-05-30	Lisandra Benítez Álvarez	Carolina Enterprise
468	USA, Carolina Enterprisea	Girardia sp.	?	?	*	2016-05-30	Lisandra Benítez Álvarez	Carolina Enterprise
469	Spain, Catalonia, Montjüic	Girardia sp.	41.3639	2.16762		2016-05-27	Lisandra Benítez Álvarez	External morphology
534	Brazil, Rio Grande do Sul, São Francisco de Paula	G. schubarti	-29.4423	-50.5798	*	2016-03-01	Ana Laura Morais	External & Internal morphology
535	Brazil, Rio Grande do Sul, São Leopoldo	G. tigrina	-29.7614	-51.165	*	2016-03-01	Rafaella Canello	External & Internal morphology
542	Germany, Pillnitz	Girardia sp.	51.0069	13.8717	*	2016-12-01	Miquel Vila	External morphology
543	USA, Virginia	Girardia sp.	37.4312	-78.6541	*	2016-12-01	Miquel Vila	External morphology
544	Australia, Tasmania, Derwent River	Girardia sp.	-42.1341	146.23	*	2016-12-01	Miquel Vila	External morphology
545	USA, Virginia, Ashburn, Janelia Farm Research Campus	Girardia sp.	39.0716	-77.4645	*	2016-12-01	Miquel Vila	External morphology
546	Francia, Lez	Girardia sp.	43.611	3.89672	*	2016-12-01	Miquel Vila	External morphology
547	Spain, Catalonia, Barcelona, Vallvidrera	Girardia sp.	41.4171	2.09098	*	2016-12-01	Miquel Vila	External morphology
548	Mexico	Girardia sp.	23.6345	-102.553	*	2016-12-01	Miquel Vila	External morphology
550	Mexico	Girardia sp.	23.6345	-102.553	*	2016-12-01	Miquel Vila	External morphology
551	France, River Herault	Girardia sp.	43.6937	3.57247		2016-12-01	Miquel Vila	External morphology
552	Germany, Zschorna	Girardia sp.	51.251	13.7474	*	2016-12-01	Miquel Vila	External morphology
553	Germany, Pillnitz	Girardia sp.	51.0069	13.8717	*	2016-12-01	Miquel Vila	External morphology
554	Netherlands, Leiden	Girardia sp.	52.1834	4.51791	*	2016-12-01	Miquel Vila	External morphology
556	Spain, Catalonia, Arenys d' Empordà, Fluvià River	Girardia sp.	42.1632	2.95561		2016-10-15	Marta Riutort	External morphology
558	Spain, Catalonia, Arenys d' Empordà, Fluvià River	Girardia sp.	42.1611	2.95892		2016-10-15	Marta Riutort	External morphology
559	Spain, Catalonia, Arenys d' Empordà, Fluvià River	Girardia sp.	42.1611	2.95892		2016-10-15	Marta Riutort	External morphology
659	Canada, Nova Scotia, Ainslie Lake	Girardia sp.	46.1171	-61.219		2016-08-09	Tobias Boothe	External morphology
660	Australia, Queensland, UQ Lakes	Girardia sp.	-27.5048	153.019		2017-01-03	James Cleland	External morphology
661	Australia, Queensland	Girardia sp.	-27.546	153.184		2016-12-23	James Cleland	External morphology
679	USA, Michigan, Douglas Lake	Girardia sp.	45.5802	-84.6696		2017-03-23	Eduard Solà Vázquez	External morphology
683	Japan, Hoshikuki-cho, Mizu-no-sato Park, Miyako River	Girardia sp.	35.6041	140.153		2016-02-23	Eduard Solà Vázquez	External morphology
684	Japan, Hoshikuki-cho, Mizu-no-sato Park, Miyako River	Girardia sp.	35.6041	140.153		2016-02-23	Eduard Solà Vázquez	External morphology
685	Chile, Talagante, Mapocho River	Girardia sanchezi	-33.6612	-70.9328		2010-02-01	Eduardo Ascarruz	Type locality
686	China, Conghua, Yadongxi River	Girardia sp.	23.7	113.717		2011-12-19	Yuan Changjur	External morphology
687	Chile, Los Lagos, Huinay Research Station	Girardia sp.	-42.3773	-72.413		2014-12-08	Roger Vila	External morphology
1056	Mexico, Biological Station Los Tuxtlas 1	Girardia sp.	18.5855	-95.0757		2018-01-17	Lisandra Benítez Álvarez	External morphology
1059	Mexico, Biological Station Los Tuxtlas 1	Girardia sp.	18.5855	-95.0757		2018-01-19	Lisandra Benítez Álvarez	External morphology
1062	Mexico, Los Tuxtlas, Laguna Escondida	Girardia sp.	18.5918	-95.0877		2018-01-19	Lisandra Benítez Álvarez	External morphology
1063	Mexico, Los Tuxtlas, Laguna Escondida	Girardia sp.	18.5918	-95.0877		2018-01-19	Lisandra Benítez Álvarez	External morphology
1070	Mexico, Biological Station Los Tuxtlas 2	Girardia sp.	18.5821	-95.0728		2018-01-20	Lisandra Benítez Álvarez	External morphology
1072	Cuba, Matanzas, Martí, El Huequito	Girardia sp.	22.9907	-80.944		2018-01-26	Lisandra Benítez Álvarez	External morphology
1178	Brazil, Bahía, Chapada Diamantina, Vale do Pati (cave)	Girardia sp.	-12.7713	-41.4478		2017-04-01	Pau Balart	External morphology
1179	Mexico, Mexico City, Xochimilco, Cuemanco	Girardia sp.	19.2891	-99.1018		2018-06-14	Omar Lagunas	External morphology
1180	Mexico, Mexico City, Xochimilco, Cuemanco	Girardia sp.	19.2891	-99.1018		2018-06-14	Omar Lagunas	External morphology
1181	Mexico, Mexico City, Xochimilco, Cuemanco	Girardia sp.	19.2891	-99.1018		2018-06-14	Omar Lagunas	External morphology
1182	Mexico, Michoacán	Girardia sp.	19.5757	-101.668	*	2018-06-14	Omar Lagunas	External morphology
F6510	Brazil	Girardia sp.	-24.6815	-54.1969		?	Fernando Carbayo	External morphology
InoueA_CS	USA, Texas, Caroline Spring, Independence Creek	Girardia sp. A	30.4691	-101.804		?	MN652340.1	Inoue et al., 2020
InoueB_ES	USA, New Mexico, Palomas Creek, Emrick Spring	Girardia sp. B	33.1503	-107.671		?	MN652378.1	Inoue et al., 2020
InoueC_BLBC	USA, Texas, Bitter Lake, Bitter Creek	Girardia sp. C	33.4796	-104.427		?	MN652301.1	Inoue et al., 2020
InoueD_GR	USA, New Mexico, West Fork of the Gila River	Girardia sp. D	33.248	-108.301		?	MN652373.1	Inoue et al., 2020
GB_Gan1_Br	Brazil	G. anderlani			?	?	DQ666038.1	GenBank Information
GB_Gsi_China	China, Guangdong Province Xinghu Lake in Zhaoqing	G. sinensis	23.0758	112.479		?	KP091895.1	GenBank Information
GB_Gti_FrMont	France, Montpellier	G. tigrina			?	?	DQ666042.1	GenBank Information
GB_Gsc1_Br	Brazil	G.schubarti			?	?	DQ666041.1	GenBank Information
GB_Gsc2_BrRGScon	Brazil, Rio Grande do Sul, Constantina	G.schubarti			?	?	KJ599691.1	GenBank Information
GB_som1_Arg	Argentina, Somuncurá Plateau, Head of Valcheta Stream	G. somuncura	-41.0019	-66.6633		?	MW271865	Lenguas et al., 2021
GB_som2_Arg	Argentina, Somuncurá Plateau, Head of Valcheta Stream	G. somuncura	-41.0019	-66.6633		?	MW271866	Lenguas et al., 2021
GB_som3_Arg	Argentina, Somuncurá Plateau, Head of Valcheta Stream	G. somuncura	-41.0019	-66.6633		?	MW271867	Lenguas et al., 2021
GB_som4_Arg	Argentina, Somuncurá Plateau, Head of Valcheta Stream	G. somuncura	-41.0019	-66.6633		?	MW271869	Lenguas et al., 2021
GB_tom1_Arg	Argentina, Somuncurá Plateau, Head of Valcheta Stream	G. tomasi	-40.68	-66.1733		?	MW271863	Lenguas et al., 2021
GB_tom2_Arg	Argentina, Somuncurá Plateau, Head of Valcheta Stream	G. tomasi	-40.68	-66.1733		?	MW271864	Lenguas et al., 2021
GB_tom3_Arg	Argentina, Somuncurá Plateau, Head of Valcheta Stream	G. tomasi	-40.68	-66.1733		?	MW271868	Lenguas et al., 2021
**: the individual sequenced belongs to the same sample of the type-material of G. arenicola and G. paucipunctata, two syntopic species in a cave. The material was sent for DNA extraction before morphological analysis and taxonomic identification.

### Sheet: Table S2
Table S2. COI and EF1α sequences of Girardia genus present in GenBank. In bold are indicated the sequences included in the analyses. Reason of exclusion is indicated for certain sequences not included in the present study.
TAXON	Reason of exclusion	COI		EF1a
		Length	Accession number	Length	Accession number
Girardia anderlani		315 bp	DQ666038.1
Girardia anderlani	1	373 bp	AF178313.1
Girardia dorotocephala	1	777 bp	KM200929.1
Girardia dorotocephala	4	414 bp	AF178314.1
Girardia schubarti		332 bp	DQ666041.1
Girardia schubarti				612 bp	KJ599691.1
Girardia sinensis	3	904 bp	KP091891.1
Girardia sinensis	3	904 bp	KP091892.1
Girardia sinensis	3	904 bp	KP091893.1
Girardia sinensis	3	904 bp	KP091894.1
Girardia sinensis		904 bp	KP091895.1
Girardia tigrina		393 bp	DQ666042.1
Girardia tigrina	2			991 bp	AJ250913.1
Girardia tigrina	2	777 bp	KM200930.1
Girardia tigrina	1	435 bp	AF178316.1
Girardia tigrina	3	519 bp	MN092348.1
Girardia sp.		213 bp	MN652301.1
Girardia sp.		213 bp	MN652340.1
Girardia sp.		213 bp	MN652373.1
Girardia sp.		213 bp	MN652378.1
Girardia sp.	3	213 bp	MN652302-MN652339
Girardia sp.	3	213 bp	MN652341-MN652372
Girardia sp.	3	213 bp	MN652374-MN652377
Girardia sp.	3	213 bp	MN652379-MN652552
Girardia somuncura		719 bp	MW271865
Girardia somuncura		716 bp	MW271866
Girardia somuncura		688 bp	MW271867
Girardia somuncura		737 bp	MW271869
Girardia tomasi		725 pb	MW271863
Girardia tomasi		738 bp	MW271864
Girardia tomasi		718 bp	MW271868
Reasons of exclusion: 1, low quality; 2, incertain classification; 3, not necessary; 4, long branch in trees
